# Intermittent Bulk Release of Human Cytomegalovirus

**DOI:** 10.1101/2020.12.31.424954

**Authors:** Felix J. Flomm, Timothy K. Soh, Carola Schneider, Linda Wedemann, Hannah M. Britt, Konstantinos Thalassinos, Søren Pfitzner, Rudolph Reimer, Kay Grünewald, Jens B. Bosse

## Abstract

Human Cytomegalovirus (HCMV) can infect a variety of cell types by using virions of varying glycoprotein compositions. It is still unclear how this diversity is generated, but spatio-temporally separated envelopment and egress pathways might play a role. So far, one egress pathway has been described in which HCMV particles are individually enveloped into small vesicles and are subsequently exocytosed continuously. However, some studies have also found enveloped virus particles inside multivesicular structures but could not link them to productive egress or degradation pathways.

We used a novel 3D-CLEM workflow allowing us to investigate these structures in HCMV morphogenesis and egress at high spatio-temporal resolution. We found that multiple envelopment events occurred at individual vesicles leading to multiviral bodies (MViBs), which subsequently traversed the cytoplasm to release virions as intermittent bulk pulses at the plasma membrane to form extracellular virus accumulations (EVAs). Our data support the existence of a novel *bona fide* HCMV egress pathway, which opens the gate to evaluate divergent egress pathways in generating virion diversity.
