## Supplementaries for "Intermittent Bulk Release of Human Cytomegalovirus": Supplementary Table 1.xlsx

### Sheet: Proteins_identified
			Protein amount
Accession	Peptides (unique peptides)	Description	Condition 1	Condition 2	Condition 3	Average	StDev
P06725	92 (84)	65 kDa phosphoprotein OS=Human cytomegalovirus (strain AD169) OX=10360 GN=UL83 PE=1 SV=2	88.46	85.37	83.12	85.65	2.68099
B8YEB1	131 (119)	Major capsid protein OS=Human cytomegalovirus (strain AD169) OX=10360 GN=UL86 PE=3 SV=1	55.99	51.29	48.02	51.7667	4.00632
B8YEA7	34 (5)	Tegument protein pp71 OS=Human cytomegalovirus (strain AD169) OX=10360 GN=UL82 PE=4 SV=1	35.23	36.19	34.52	35.3133	0.838113
B8YE61	66 (56)	Tegument protein UL25 OS=Human cytomegalovirus (strain AD169) OX=10360 GN=UL25 PE=4 SV=1	35.66	33.29	31.63	33.5267	2.0254
P08318	114 (99)	Large structural phosphoprotein OS=Human cytomegalovirus (strain AD169) OX=10360 GN=UL32 PE=1 SV=1	28.5	27.08	27.2	27.5933	0.787485
B8YEB8	23 (19)	Cytoplasmic envelopment protein 2 OS=Human cytomegalovirus (strain AD169) OX=10360 GN=UL94 PE=3 SV=1	21.18	22.08	21.91	21.7233	0.478156
P63151	4 (2)	Serine/threonine-protein phosphatase 2A 55 kDa regulatory subunit B alpha isoform OS=Homo sapiens OX=9606 GN=PPP2R2A PE=1 SV=1	20.39	21.85	20.05	20.7633	0.956312
B8YEB4	29 (25)	Tripartite terminase subunit 3 OS=Human cytomegalovirus (strain AD169) OX=10360 GN=UL89 PE=3 SV=1	20.68	20.75	20.66	20.6967	0.0472582
B8YEI5	18 (16)	Envelope glycoprotein US27 OS=Human cytomegalovirus (strain AD169) OX=10360 GN=US27 PE=3 SV=1	16.22	14.65	14.41	15.0933	0.983073
P69338	16 (16)	Envelope glycoprotein UL132 OS=Human cytomegalovirus (strain AD169) OX=10360 GN=UL132 PE=3 SV=1	14.55	14.8	14.3	14.55	0.25
B8YE95	15 (11)	DNA primase OS=Human cytomegalovirus (strain AD169) OX=10360 GN=UL70 PE=3 SV=1	14.79	14.25	14.42	14.4867	0.276104
B8YEB0	38 (34)	Triplex capsid protein 2 OS=Human cytomegalovirus (strain AD169) OX=10360 GN=UL85 PE=3 SV=1	15.47	14.19	12.92	14.1933	1.275
P22894	2 (1)	Neutrophil collagenase OS=Homo sapiens OX=9606 GN=MMP8 PE=1 SV=1	13.41	13.46	12.83	13.2333	0.35019
B8YE83	116 (105)	Large tegument protein deneddylase OS=Human cytomegalovirus (strain AD169) OX=10360 GN=UL48 PE=3 SV=1	11.9	11.88	11.91	11.8967	0.0152753
B8YE81	20 (19)	Triplex capsid protein 1 OS=Human cytomegalovirus (strain AD169) OX=10360 GN=UL46 PE=3 SV=1	11.69	11.56	11.16	11.47	0.276225
B8YE84	8 (8)	Small capsomere-interacting protein OS=Human cytomegalovirus (strain AD169) OX=10360 GN=UL48A PE=3 SV=1	11.33	11.5	11.41	11.4133	0.085049
B8YEA0	26 (24)	Envelope glycoprotein H OS=Human cytomegalovirus (strain AD169) OX=10360 GN=UL75 PE=3 SV=1	10.72	10.64	10	10.4533	0.394631
P63284	45 (36)	Chaperone protein ClpB OS=Escherichia coli (strain K12) OX=83333 GN=clpB PE=1 SV=1	11.04	10.04	9.96	10.3467	0.601775
B8YE82	59 (50)	Inner tegument protein OS=Human cytomegalovirus (strain AD169) OX=10360 GN=UL47 PE=3 SV=1	10.18	9.92	10.02	10.04	0.131149
B8YEA5	20 (17)	Capsid scaffolding protein OS=Human cytomegalovirus (strain AD169) OX=10360 GN=UL80 PE=3 SV=1	10.4	9.79	9.57	9.92	0.43
B8YE80	66 (61)	Ribonucleoside-diphosphate reductase large subunit-like protein OS=Human cytomegalovirus (strain AD169) OX=10360 GN=UL45 PE=3 SV=1	8.96	9.03	9.11	9.03333	0.0750555
P60709	20 (13)	Actin_ cytoplasmic 1 OS=Homo sapiens OX=9606 GN=ACTB PE=1 SV=1	9.18	8.96	8.26	8.8	0.480416
B8YEB7	32 (29)	Capsid vertex component 1 OS=Human cytomegalovirus (strain AD169) OX=10360 GN=UL93 PE=3 SV=1	9.15	8.49	7.94	8.52667	0.605833
P06473	56 (48)	Envelope glycoprotein B OS=Human cytomegalovirus (strain AD169) OX=10360 GN=gB PE=1 SV=1	8.12	8.14	8.35	8.20333	0.12741
P16766	45 (37)	Protein UL35 OS=Human cytomegalovirus (strain AD169) OX=10360 GN=UL35 PE=1 SV=1	8.08	7.72	7.43	7.74333	0.325628
P16762	17 (4)	Tegument protein UL26 OS=Human cytomegalovirus (strain AD169) OX=10360 GN=UL26 PE=3 SV=2	7.82	7.57	7.72	7.70333	0.125831
B8YEC7	38 (31)	Portal protein OS=Human cytomegalovirus (strain AD169) OX=10360 GN=UL104 PE=3 SV=1	7.46	7.39	7.42	7.42333	0.0351188
P16788	34 (29)	Serine/threonine protein kinase UL97 OS=Human cytomegalovirus (strain AD169) OX=10360 GN=UL97 PE=1 SV=1	6.06	5.87	5.93	5.95333	0.0971253
Q05823	6 (5)	2-5A-dependent ribonuclease OS=Homo sapiens OX=9606 GN=RNASEL PE=1 SV=2	5.66	5.47	5.8	5.64333	0.16563
O00299	5 (5)	Chloride intracellular channel protein 1 OS=Homo sapiens OX=9606 GN=CLIC1 PE=1 SV=4	5.87	5.51	5.32	5.56667	0.279344
P16733	12 (12)	Envelope glycoprotein M OS=Human cytomegalovirus (strain AD169) OX=10360 GN=gM PE=1 SV=1	5.59	5.25	5.5	5.44667	0.176163
P06726	51 (18)	Protein pp71 OS=Human cytomegalovirus (strain AD169) OX=10360 GN=UL82 PE=1 SV=2	5.21	5.32	4.97	5.16667	0.178979
B8YED3	5 (5)	Protein UL116 OS=Human cytomegalovirus (strain AD169) OX=10360 GN=UL116 PE=4 SV=1	5.3	5.22	4.94	5.15333	0.189033
P08670	8 (6)	Vimentin OS=Homo sapiens OX=9606 GN=VIM PE=1 SV=4	5.44	5.15	4.78	5.12333	0.330807
Q8TD16	4 (2)	Protein bicaudal D homolog 2 OS=Homo sapiens OX=9606 GN=BICD2 PE=1 SV=1	5.26	5.1	4.98	5.11333	0.140475
P13200	8 (8)	Cytoplasmic envelopment protein 3 OS=Human cytomegalovirus (strain AD169) OX=10360 GN=UL99 PE=1 SV=3	4.98	4.96	4.92	4.95333	0.0305505
B8YED5	12 (11)	Membrane glycoprotein UL119 OS=Human cytomegalovirus (strain AD169) OX=10360 GN=UL119 PE=4 SV=1	4.42	4.71	4.79	4.64	0.194679
Q92817	19 (17)	Envoplakin OS=Homo sapiens OX=9606 GN=EVPL PE=1 SV=3	4.44	4.73	4.64	4.60333	0.148436
P07355	20 (19)	Annexin A2 OS=Homo sapiens OX=9606 GN=ANXA2 PE=1 SV=2	4.5	4.4	4.46	4.45333	0.0503322
P04264	29 (23)	Keratin_ type II cytoskeletal 1 OS=Homo sapiens OX=9606 GN=KRT1 PE=1 SV=6	4.22	4.31	3.98	4.17	0.170587
B8YE96	26 (24)	Tegument protein UL51 homolog OS=Human cytomegalovirus (strain AD169) OX=10360 GN=UL71 PE=3 SV=1	4.16	3.93	4.1	4.06333	0.119304
O43399	3 (3)	Tumor protein D54 OS=Homo sapiens OX=9606 GN=TPD52L2 PE=1 SV=2	4.21	3.99	3.78	3.99333	0.215019
P68104	10 (9)	Elongation factor 1-alpha 1 OS=Homo sapiens OX=9606 GN=EEF1A1 PE=1 SV=1	3.98	3.86	3.97	3.93667	0.0665833
B8YED2	13 (12)	Envelope glycoprotein L OS=Human cytomegalovirus (strain AD169) OX=10360 GN=UL115 PE=3 SV=1	3.76	3.71	3.68	3.71667	0.0404145
B8YE99	24 (21)	Envelope glycoprotein O OS=Human cytomegalovirus (strain AD169) OX=10360 GN=UL74 PE=4 SV=1	3.33	3.16	3.06	3.18333	0.136504
P16749	25 (22)	mRNA export factor ICP27 homolog OS=Human cytomegalovirus (strain AD169) OX=10360 GN=UL69 PE=1 SV=1	3.18	3.23	3.13	3.18	0.05
B8YE64	12 (9)	Protein UL29 OS=Human cytomegalovirus (strain AD169) OX=10360 GN=UL29 PE=4 SV=2	3.13	3.19	3.21	3.17667	0.0416333
B8YEA2	24 (24)	Capsid vertex component 2 OS=Human cytomegalovirus (strain AD169) OX=10360 GN=UL77 PE=3 SV=1	3.21	3.21	3.07	3.16333	0.080829
B8YE60	16 (14)	Tegument protein UL24 OS=Human cytomegalovirus (strain AD169) OX=10360 GN=UL24 PE=4 SV=2	3.09	3.08	3.14	3.10333	0.0321455
P08236	4 (3)	Beta-glucuronidase OS=Homo sapiens OX=9606 GN=GUSB PE=1 SV=2	3.06	3.13	3.08	3.09	0.0360555
P04406	4 (3)	Glyceraldehyde-3-phosphate dehydrogenase OS=Homo sapiens OX=9606 GN=GAPDH PE=1 SV=3	3.12	2.97	2.85	2.98	0.135277
B8YEB3	24 (20)	Tegument protein UL88 OS=Human cytomegalovirus (strain AD169) OX=10360 GN=UL88 PE=3 SV=1	2.96	2.9	2.63	2.83	0.175784
P62937	10 (10)	Peptidyl-prolyl cis-trans isomerase A OS=Homo sapiens OX=9606 GN=PPIA PE=1 SV=2	2.83	2.81	2.7	2.78	0.07
B8YEC8	22 (20)	DNA replication helicase OS=Human cytomegalovirus (strain AD169) OX=10360 GN=UL105 PE=3 SV=1	2.94	2.56	2.69	2.73	0.193132
P61204	7 (3)	ADP-ribosylation factor 3 OS=Homo sapiens OX=9606 GN=ARF3 PE=1 SV=2	2.82	2.65	2.58	2.68333	0.123423
Q08431	9 (7)	Lactadherin OS=Homo sapiens OX=9606 GN=MFGE8 PE=1 SV=3	2.83	2.55	2.52	2.63333	0.170978
P13639	24 (20)	Elongation factor 2 OS=Homo sapiens OX=9606 GN=EEF2 PE=1 SV=4	2.37	2.61	2.64	2.54	0.147986
P62258	13 (12)	14-3-3 protein epsilon OS=Homo sapiens OX=9606 GN=YWHAE PE=1 SV=1	2.17	2.19	2.35	2.23667	0.0986577
Q2TAA8	5 (3)	Translin-associated factor X-interacting protein 1 OS=Homo sapiens OX=9606 GN=TSNAXIP1 PE=1 SV=1	2.34	2.3	2.01	2.21667	0.180093
B8YE86	11 (10)	Nuclear egress protein 2 OS=Human cytomegalovirus (strain AD169) OX=10360 GN=UL50 PE=3 SV=1	2.24	2.18	1.99	2.13667	0.130512
Q5T200	13 (10)	Zinc finger CCCH domain-containing protein 13 OS=Homo sapiens OX=9606 GN=ZC3H13 PE=1 SV=1	2.09	2.12	2.18	2.13	0.0458258
Q9UL25	3 (2)	Ras-related protein Rab-21 OS=Homo sapiens OX=9606 GN=RAB21 PE=1 SV=3	2.27	2.16	1.92	2.11667	0.178979
P17066	10 (4)	Heat shock 70 kDa protein 6 OS=Homo sapiens OX=9606 GN=HSPA6 PE=1 SV=2	1.94	2.09	2.04	2.02333	0.0763763
P35527	13 (12)	Keratin_ type I cytoskeletal 9 OS=Homo sapiens OX=9606 GN=KRT9 PE=1 SV=3	2.02	1.91	1.89	1.94	0.07
B8YE35	5 (4)	Envelope glycoprotein RL10 OS=Human cytomegalovirus (strain AD169) OX=10360 GN=RL10 PE=4 SV=1	1.89	1.88	2	1.92333	0.0665833
P63104	12 (8)	14-3-3 protein zeta/delta OS=Homo sapiens OX=9606 GN=YWHAZ PE=1 SV=1	1.97	1.81	1.97	1.91667	0.092376
P13645	15 (8)	Keratin_ type I cytoskeletal 10 OS=Homo sapiens OX=9606 GN=KRT10 PE=1 SV=6	1.84	1.86	1.89	1.86333	0.0251661
P00338	8 (7)	L-lactate dehydrogenase A chain OS=Homo sapiens OX=9606 GN=LDHA PE=1 SV=2	1.83	1.84	1.76	1.81	0.043589
Q9UBD5	3 (3)	Origin recognition complex subunit 3 OS=Homo sapiens OX=9606 GN=ORC3 PE=1 SV=1	1.9	1.77	1.75	1.80667	0.0814453
Q13576	6 (5)	Ras GTPase-activating-like protein IQGAP2 OS=Homo sapiens OX=9606 GN=IQGAP2 PE=1 SV=4	1.91	1.77	1.71	1.79667	0.102632
Q15836	8 (4)	Vesicle-associated membrane protein 3 OS=Homo sapiens OX=9606 GN=VAMP3 PE=1 SV=3	1.81	1.86	1.7	1.79	0.0818535
P61026	5 (3)	Ras-related protein Rab-10 OS=Homo sapiens OX=9606 GN=RAB10 PE=1 SV=1	1.81	1.82	1.72	1.78333	0.0550757
Q04695	9 (4)	Keratin_ type I cytoskeletal 17 OS=Homo sapiens OX=9606 GN=KRT17 PE=1 SV=2	1.65	1.82	1.75	1.74	0.08544
P08133	10 (7)	Annexin A6 OS=Homo sapiens OX=9606 GN=ANXA6 PE=1 SV=3	1.72	1.7	1.68	1.7	0.02
P08174	3 (3)	Complement decay-accelerating factor OS=Homo sapiens OX=9606 GN=CD55 PE=1 SV=4	1.67	1.68	1.69	1.68	0.01
P23528	3 (2)	Cofilin-1 OS=Homo sapiens OX=9606 GN=CFL1 PE=1 SV=3	1.63	1.58	1.57	1.59333	0.0321455
P06703	3 (3)	Protein S100-A6 OS=Homo sapiens OX=9606 GN=S100A6 PE=1 SV=1	1.59	1.58	1.59	1.58667	0.0057735
Q15907	5 (5)	Ras-related protein Rab-11B OS=Homo sapiens OX=9606 GN=RAB11B PE=1 SV=4	1.57	1.63	1.55	1.58333	0.0416333
P08238	18 (6)	Heat shock protein HSP 90-beta OS=Homo sapiens OX=9606 GN=HSP90AB1 PE=1 SV=4	1.57	1.55	1.57	1.56333	0.011547
Q7KZF4	21 (20)	Staphylococcal nuclease domain-containing protein 1 OS=Homo sapiens OX=9606 GN=SND1 PE=1 SV=1	1.57	1.5	1.57	1.54667	0.0404145
P11142	25 (17)	Heat shock cognate 71 kDa protein OS=Homo sapiens OX=9606 GN=HSPA8 PE=1 SV=1	1.46	1.58	1.52	1.52	0.06
P0DMV1	2 (2)	Cancer/testis antigen family 45 member A8 OS=Homo sapiens OX=9606 GN=CT45A8 PE=3 SV=1	1.54	1.46	1.49	1.49667	0.0404145
P61313	5 (4)	60S ribosomal protein L15 OS=Homo sapiens OX=9606 GN=RPL15 PE=1 SV=2	1.57	1.48	1.42	1.49	0.0754983
P08758	7 (6)	Annexin A5 OS=Homo sapiens OX=9606 GN=ANXA5 PE=1 SV=2	1.38	1.41	1.39	1.39333	0.0152753
B8YE36	11 (8)	Membrane glycoprotein RL11 OS=Human cytomegalovirus (strain AD169) OX=10360 GN=RL11 PE=4 SV=1	1.46	1.37	1.33	1.38667	0.0665833
Q04917	11 (6)	14-3-3 protein eta OS=Homo sapiens OX=9606 GN=YWHAH PE=1 SV=4	1.35	1.41	1.33	1.36333	0.0416333
Q01968	16 (16)	Inositol polyphosphate 5-phosphatase OCRL OS=Homo sapiens OX=9606 GN=OCRL PE=1 SV=3	1.35	1.36	1.34	1.35	0.01
P02533	9 (2)	Keratin_ type I cytoskeletal 14 OS=Homo sapiens OX=9606 GN=KRT14 PE=1 SV=4	1.32	1.33	1.35	1.33333	0.0152753
P54652	12 (5)	Heat shock-related 70 kDa protein 2 OS=Homo sapiens OX=9606 GN=HSPA2 PE=1 SV=1	1.33	1.33	1.23	1.29667	0.057735
Q9NR12	2 (2)	PDZ and LIM domain protein 7 OS=Homo sapiens OX=9606 GN=PDLIM7 PE=1 SV=1	1.46	1.22	1.21	1.29667	0.141539
P36873	6 (2)	Serine/threonine-protein phosphatase PP1-gamma catalytic subunit OS=Homo sapiens OX=9606 GN=PPP1CC PE=1 SV=1	1.38	1.21	1.24	1.27667	0.0907377
P21333	15 (12)	Filamin-A OS=Homo sapiens OX=9606 GN=FLNA PE=1 SV=4	1.3	1.22	1.12	1.21333	0.090185
B8YE76	6 (6)	Protein UL41A OS=Human cytomegalovirus (strain AD169) OX=10360 GN=UL41A PE=4 SV=1	1.21	1.17	1.19	1.19	0.02
Q9BV73	14 (13)	Centrosome-associated protein CEP250 OS=Homo sapiens OX=9606 GN=CEP250 PE=1 SV=2	1.12	1.18	1.18	1.16	0.034641
O60437	10 (7)	Periplakin OS=Homo sapiens OX=9606 GN=PPL PE=1 SV=4	1.12	1.14	1.22	1.16	0.052915
P30613	4 (3)	Pyruvate kinase PKLR OS=Homo sapiens OX=9606 GN=PKLR PE=1 SV=2	1.16	1.16	1.13	1.15	0.0173205
P14618	11 (9)	Pyruvate kinase PKM OS=Homo sapiens OX=9606 GN=PKM PE=1 SV=4	1.16	1.11	1.12	1.13	0.0264575
B8YE78	18 (16)	Tegument protein UL43 OS=Human cytomegalovirus (strain AD169) OX=10360 GN=UL43 PE=4 SV=1	1.09	1.07	1.09	1.08333	0.011547
B8YEC6	6 (6)	Cytoplasmic envelopment protein 1 OS=Human cytomegalovirus (strain AD169) OX=10360 GN=UL103 PE=3 SV=1	1.12	1.05	1.06	1.07667	0.0378594
O00443	23 (21)	Phosphatidylinositol 4-phosphate 3-kinase C2 domain-containing subunit alpha OS=Homo sapiens OX=9606 GN=PIK3C2A PE=1 SV=2	1.08	1.06	1.06	1.06667	0.011547
B8YE88	14 (10)	Packaging protein UL32 OS=Human cytomegalovirus (strain AD169) OX=10360 GN=UL52 PE=3 SV=1	1.01	1.07	1.11	1.06333	0.0503322
O00571	31 (10)	ATP-dependent RNA helicase DDX3X OS=Homo sapiens OX=9606 GN=DDX3X PE=1 SV=3	1.02	0.95	1.01	0.993333	0.0378594
P62136	5 (2)	Serine/threonine-protein phosphatase PP1-alpha catalytic subunit OS=Homo sapiens OX=9606 GN=PPP1CA PE=1 SV=1	0.97	0.97	1.03	0.99	0.034641
P04083	14 (13)	Annexin A1 OS=Homo sapiens OX=9606 GN=ANXA1 PE=1 SV=2	1	0.95	1.01	0.986667	0.0321455
P0CG48	5 (5)	Polyubiquitin-C OS=Homo sapiens OX=9606 GN=UBC PE=1 SV=3	1.02	0.93	1	0.983333	0.0472582
Q9GZS1	3 (2)	DNA-directed RNA polymerase I subunit RPA49 OS=Homo sapiens OX=9606 GN=POLR1E PE=1 SV=3	1.14	0.95	0.86	0.983333	0.142945
P62140	7 (3)	Serine/threonine-protein phosphatase PP1-beta catalytic subunit OS=Homo sapiens OX=9606 GN=PPP1CB PE=1 SV=3	0.97	0.95	1.02	0.98	0.0360555
P02768	4 (4)	Albumin OS=Homo sapiens OX=9606 GN=ALB PE=1 SV=2	0.9	0.99	1	0.963333	0.0550757
O43707	8 (4)	Alpha-actinin-4 OS=Homo sapiens OX=9606 GN=ACTN4 PE=1 SV=2	0.94	0.97	0.98	0.963333	0.0208167
Q9Y3U8	2 (2)	60S ribosomal protein L36 OS=Homo sapiens OX=9606 GN=RPL36 PE=1 SV=3	0.9	0.97	0.95	0.94	0.0360555
B8YEE2	6 (4)	Envelope glycoprotein UL130 OS=Human cytomegalovirus (strain AD169) OX=10360 GN=UL130 PE=4 SV=1	0.96	0.93	0.91	0.933333	0.0251661
P27348	10 (6)	14-3-3 protein theta OS=Homo sapiens OX=9606 GN=YWHAQ PE=1 SV=1	0.88	0.94	0.96	0.926667	0.0416333
P05023	6 (5)	Sodium/potassium-transporting ATPase subunit alpha-1 OS=Homo sapiens OX=9606 GN=ATP1A1 PE=1 SV=1	0.92	0.85	0.98	0.916667	0.0650641
Q92930	3 (1)	Ras-related protein Rab-8B OS=Homo sapiens OX=9606 GN=RAB8B PE=1 SV=2	0.93	0.91	0.89	0.91	0.02
O95847	2 (1)	Mitochondrial uncoupling protein 4 OS=Homo sapiens OX=9606 GN=SLC25A27 PE=2 SV=1	0.88	0.91	0.94	0.91	0.03
Q9BQE3	6 (5)	Tubulin alpha-1C chain OS=Homo sapiens OX=9606 GN=TUBA1C PE=1 SV=1	0.94	0.9	0.86	0.9	0.04
P30153	4 (3)	Serine/threonine-protein phosphatase 2A 65 kDa regulatory subunit A alpha isoform OS=Homo sapiens OX=9606 GN=PPP2R1A PE=1 SV=4	0.9	0.9	0.9	0.9	0
O75044	4 (4)	SLIT-ROBO Rho GTPase-activating protein 2 OS=Homo sapiens OX=9606 GN=SRGAP2 PE=1 SV=3	0.89	0.88	0.83	0.866667	0.0321455
Q00610	21 (21)	Clathrin heavy chain 1 OS=Homo sapiens OX=9606 GN=CLTC PE=1 SV=5	0.84	0.86	0.88	0.86	0.02
Q5KU26	2 (2)	Collectin-12 OS=Homo sapiens OX=9606 GN=COLEC12 PE=1 SV=3	0.89	0.83	0.83	0.85	0.034641
Q53QW1	4 (3)	Testis-expressed protein 44 OS=Homo sapiens OX=9606 GN=TEX44 PE=1 SV=1	0.75	0.83	0.93	0.836667	0.090185
O15400	10 (8)	Syntaxin-7 OS=Homo sapiens OX=9606 GN=STX7 PE=1 SV=4	0.82	0.82	0.81	0.816667	0.0057735
P18085	6 (2)	ADP-ribosylation factor 4 OS=Homo sapiens OX=9606 GN=ARF4 PE=1 SV=3	0.8	0.79	0.84	0.81	0.0264575
Q14974	10 (10)	Importin subunit beta-1 OS=Homo sapiens OX=9606 GN=KPNB1 PE=1 SV=2	0.79	0.79	0.78	0.786667	0.0057735
P11021	13 (8)	Endoplasmic reticulum chaperone BiP OS=Homo sapiens OX=9606 GN=HSPA5 PE=1 SV=2	0.73	0.78	0.85	0.786667	0.0602771
P35241	6 (2)	Radixin OS=Homo sapiens OX=9606 GN=RDX PE=1 SV=1	0.77	0.78	0.8	0.783333	0.0152753
Q9H0U4	8 (6)	Ras-related protein Rab-1B OS=Homo sapiens OX=9606 GN=RAB1B PE=1 SV=1	0.77	0.79	0.76	0.773333	0.0152753
Q8N1H7	5 (5)	Protein SIX6OS1 OS=Homo sapiens OX=9606 GN=SIX6OS1 PE=1 SV=2	0.78	0.69	0.85	0.773333	0.0802081
P23229	3 (3)	Integrin alpha-6 OS=Homo sapiens OX=9606 GN=ITGA6 PE=1 SV=5	0.84	0.72	0.71	0.756667	0.0723418
P61221	5 (3)	ATP-binding cassette sub-family E member 1 OS=Homo sapiens OX=9606 GN=ABCE1 PE=1 SV=1	0.76	0.75	0.75	0.753333	0.0057735
O60884	2 (2)	DnaJ homolog subfamily A member 2 OS=Homo sapiens OX=9606 GN=DNAJA2 PE=1 SV=1	0.75	0.75	0.76	0.753333	0.0057735
P60842	9 (8)	Eukaryotic initiation factor 4A-I OS=Homo sapiens OX=9606 GN=EIF4A1 PE=1 SV=1	0.73	0.77	0.71	0.736667	0.0305505
Q2M2I5	5 (2)	Keratin_ type I cytoskeletal 24 OS=Homo sapiens OX=9606 GN=KRT24 PE=1 SV=1	0.78	0.73	0.7	0.736667	0.0404145
Q5JR59	7 (6)	Microtubule-associated tumor suppressor candidate 2 OS=Homo sapiens OX=9606 GN=MTUS2 PE=1 SV=3	0.7	0.75	0.75	0.733333	0.0288675
P60981	3 (3)	Destrin OS=Homo sapiens OX=9606 GN=DSTN PE=1 SV=3	0.72	0.74	0.72	0.726667	0.011547
Q9BYX7	6 (3)	Putative beta-actin-like protein 3 OS=Homo sapiens OX=9606 GN=POTEKP PE=5 SV=1	0.73	0.72	0.72	0.723333	0.0057735
P48509	2 (2)	CD151 antigen OS=Homo sapiens OX=9606 GN=CD151 PE=1 SV=3	0.7	0.72	0.73	0.716667	0.0152753
Q7Z794	5 (3)	Keratin_ type II cytoskeletal 1b OS=Homo sapiens OX=9606 GN=KRT77 PE=1 SV=3	0.69	0.72	0.73	0.713333	0.0208167
Q9P2E9	6 (6)	Ribosome-binding protein 1 OS=Homo sapiens OX=9606 GN=RRBP1 PE=1 SV=5	0.75	0.7	0.69	0.713333	0.0321455
Q15654	10 (10)	Thyroid receptor-interacting protein 6 OS=Homo sapiens OX=9606 GN=TRIP6 PE=1 SV=3	0.68	0.69	0.74	0.703333	0.0321455
P07437	8 (3)	Tubulin beta chain OS=Homo sapiens OX=9606 GN=TUBB PE=1 SV=2	0.69	0.69	0.72	0.7	0.0173205
P35908	16 (12)	Keratin_ type II cytoskeletal 2 epidermal OS=Homo sapiens OX=9606 GN=KRT2 PE=1 SV=2	0.71	0.69	0.69	0.696667	0.011547
P61981	7 (2)	14-3-3 protein gamma OS=Homo sapiens OX=9606 GN=YWHAG PE=1 SV=2	0.68	0.7	0.7	0.693333	0.011547
P07900	21 (8)	Heat shock protein HSP 90-alpha OS=Homo sapiens OX=9606 GN=HSP90AA1 PE=1 SV=5	0.69	0.67	0.71	0.69	0.02
O95857	2 (1)	Tetraspanin-13 OS=Homo sapiens OX=9606 GN=TSPAN13 PE=2 SV=1	0.65	0.7	0.68	0.676667	0.0251661
Q6P3W7	2 (1)	SCY1-like protein 2 OS=Homo sapiens OX=9606 GN=SCYL2 PE=1 SV=1	0.72	0.67	0.62	0.67	0.05
P09715	26 (9)	Protein IRS1 OS=Human cytomegalovirus (strain AD169) OX=10360 GN=IRS1 PE=1 SV=1	0.67	0.68	0.65	0.666667	0.0152753
Q9P219	10 (9)	Protein Daple OS=Homo sapiens OX=9606 GN=CCDC88C PE=1 SV=3	0.6	0.65	0.69	0.646667	0.0450925
P13647	8 (6)	Keratin_ type II cytoskeletal 5 OS=Homo sapiens OX=9606 GN=KRT5 PE=1 SV=3	0.64	0.65	0.64	0.643333	0.0057735
P62993	5 (4)	Growth factor receptor-bound protein 2 OS=Homo sapiens OX=9606 GN=GRB2 PE=1 SV=1	0.59	0.63	0.64	0.62	0.0264575
P63027	5 (1)	Vesicle-associated membrane protein 2 OS=Homo sapiens OX=9606 GN=VAMP2 PE=1 SV=3	0.6	0.65	0.58	0.61	0.0360555
P31946	8 (2)	14-3-3 protein beta/alpha OS=Homo sapiens OX=9606 GN=YWHAB PE=1 SV=3	0.61	0.62	0.6	0.61	0.01
B8YED1	6 (6)	Uracil-DNA glycosylase OS=Human cytomegalovirus (strain AD169) OX=10360 GN=UL114 PE=3 SV=1	0.61	0.6	0.61	0.606667	0.0057735
O15061	10 (9)	Synemin OS=Homo sapiens OX=9606 GN=SYNM PE=1 SV=2	0.6	0.57	0.59	0.586667	0.0152753
P15153	3 (3)	Ras-related C3 botulinum toxin substrate 2 OS=Homo sapiens OX=9606 GN=RAC2 PE=1 SV=1	0.56	0.6	0.59	0.583333	0.0208167
Q9NZB2	3 (3)	Constitutive coactivator of PPAR-gamma-like protein 1 OS=Homo sapiens OX=9606 GN=FAM120A PE=1 SV=2	0.58	0.62	0.55	0.583333	0.0351188
P26373	4 (3)	60S ribosomal protein L13 OS=Homo sapiens OX=9606 GN=RPL13 PE=1 SV=4	0.57	0.58	0.57	0.573333	0.0057735
P09382	4 (3)	Galectin-1 OS=Homo sapiens OX=9606 GN=LGALS1 PE=1 SV=2	0.54	0.56	0.61	0.57	0.0360555
Q06830	5 (4)	Peroxiredoxin-1 OS=Homo sapiens OX=9606 GN=PRDX1 PE=1 SV=1	0.58	0.55	0.57	0.566667	0.0152753
Q9NTK5	4 (3)	Obg-like ATPase 1 OS=Homo sapiens OX=9606 GN=OLA1 PE=1 SV=2	0.54	0.56	0.56	0.553333	0.011547
Q8N4C6	12 (10)	Ninein OS=Homo sapiens OX=9606 GN=NIN PE=1 SV=4	0.5	0.48	0.6	0.526667	0.064291
P16790	8 (8)	DNA polymerase processivity factor OS=Human cytomegalovirus (strain AD169) OX=10360 GN=UL44 PE=1 SV=1	0.52	0.53	0.51	0.52	0.01
P62241	2 (2)	40S ribosomal protein S8 OS=Homo sapiens OX=9606 GN=RPS8 PE=1 SV=2	0.51	0.53	0.51	0.516667	0.011547
P40429	4 (1)	60S ribosomal protein L13a OS=Homo sapiens OX=9606 GN=RPL13A PE=1 SV=2	0.5	0.49	0.51	0.5	0.01
Q08722	2 (2)	Leukocyte surface antigen CD47 OS=Homo sapiens OX=9606 GN=CD47 PE=1 SV=1	0.49	0.51	0.49	0.496667	0.011547
Q92973	10 (9)	Transportin-1 OS=Homo sapiens OX=9606 GN=TNPO1 PE=1 SV=2	0.5	0.51	0.47	0.493333	0.0208167
Q12899	7 (7)	Tripartite motif-containing protein 26 OS=Homo sapiens OX=9606 GN=TRIM26 PE=1 SV=1	0.46	0.51	0.5	0.49	0.0264575
P61018	2 (1)	Ras-related protein Rab-4B OS=Homo sapiens OX=9606 GN=RAB4B PE=1 SV=1	0.52	0.48	0.46	0.486667	0.0305505
P42677	2 (2)	40S ribosomal protein S27 OS=Homo sapiens OX=9606 GN=RPS27 PE=1 SV=3	0.49	0.49	0.46	0.48	0.0173205
P69332	8 (7)	G-protein coupled receptor homolog US28 OS=Human cytomegalovirus (strain AD169) OX=10360 GN=US28 PE=1 SV=1	0.44	0.46	0.49	0.463333	0.0251661
Q14847	9 (8)	LIM and SH3 domain protein 1 OS=Homo sapiens OX=9606 GN=LASP1 PE=1 SV=2	0.48	0.49	0.42	0.463333	0.0378594
B8YEC0	6 (5)	Tegument protein UL14 OS=Human cytomegalovirus (strain AD169) OX=10360 GN=UL96 PE=3 SV=1	0.43	0.46	0.5	0.463333	0.0351188
P50995	4 (3)	Annexin A11 OS=Homo sapiens OX=9606 GN=ANXA11 PE=1 SV=1	0.46	0.46	0.47	0.463333	0.0057735
P61586	4 (3)	Transforming protein RhoA OS=Homo sapiens OX=9606 GN=RHOA PE=1 SV=1	0.45	0.44	0.48	0.456667	0.0208167
P06733	7 (6)	Alpha-enolase OS=Homo sapiens OX=9606 GN=ENO1 PE=1 SV=2	0.45	0.43	0.45	0.443333	0.011547
P61106	7 (6)	Ras-related protein Rab-14 OS=Homo sapiens OX=9606 GN=RAB14 PE=1 SV=4	0.47	0.45	0.41	0.443333	0.0305505
P31947	7 (4)	14-3-3 protein sigma OS=Homo sapiens OX=9606 GN=SFN PE=1 SV=1	0.46	0.44	0.42	0.44	0.02
P30622	8 (8)	CAP-Gly domain-containing linker protein 1 OS=Homo sapiens OX=9606 GN=CLIP1 PE=1 SV=2	0.46	0.45	0.4	0.436667	0.0321455
P20340	10 (5)	Ras-related protein Rab-6A OS=Homo sapiens OX=9606 GN=RAB6A PE=1 SV=3	0.43	0.42	0.42	0.423333	0.0057735
P35749	6 (2)	Myosin-11 OS=Homo sapiens OX=9606 GN=MYH11 PE=1 SV=3	0.43	0.4	0.43	0.42	0.0173205
P43405	3 (3)	Tyrosine-protein kinase SYK OS=Homo sapiens OX=9606 GN=SYK PE=1 SV=1	0.42	0.41	0.43	0.42	0.01
P05198	2 (1)	Eukaryotic translation initiation factor 2 subunit 1 OS=Homo sapiens OX=9606 GN=EIF2S1 PE=1 SV=3	0.37	0.42	0.45	0.413333	0.0404145
Q9UBT6	3 (2)	DNA polymerase kappa OS=Homo sapiens OX=9606 GN=POLK PE=1 SV=1	0.41	0.4	0.42	0.41	0.01
P61019	5 (5)	Ras-related protein Rab-2A OS=Homo sapiens OX=9606 GN=RAB2A PE=1 SV=1	0.43	0.39	0.4	0.406667	0.0208167
P35579	19 (15)	Myosin-9 OS=Homo sapiens OX=9606 GN=MYH9 PE=1 SV=4	0.4	0.42	0.38	0.4	0.02
P15311	6 (5)	Ezrin OS=Homo sapiens OX=9606 GN=EZR PE=1 SV=4	0.41	0.43	0.36	0.4	0.0360555
P68400	2 (2)	Casein kinase II subunit alpha OS=Homo sapiens OX=9606 GN=CSNK2A1 PE=1 SV=1	0.39	0.41	0.39	0.396667	0.011547
P25705	3 (3)	ATP synthase subunit alpha_ mitochondrial OS=Homo sapiens OX=9606 GN=ATP5F1A PE=1 SV=1	0.43	0.37	0.38	0.393333	0.0321455
Q6S8J3	15 (2)	POTE ankyrin domain family member E OS=Homo sapiens OX=9606 GN=POTEE PE=2 SV=3	0.39	0.38	0.39	0.386667	0.0057735
P21980	6 (5)	Protein-glutamine gamma-glutamyltransferase 2 OS=Homo sapiens OX=9606 GN=TGM2 PE=1 SV=2	0.38	0.35	0.42	0.383333	0.0351188
Q7L190	4 (4)	Developmental pluripotency-associated protein 4 OS=Homo sapiens OX=9606 GN=DPPA4 PE=1 SV=2	0.41	0.35	0.39	0.383333	0.0305505
P50990	5 (5)	T-complex protein 1 subunit theta OS=Homo sapiens OX=9606 GN=CCT8 PE=1 SV=4	0.39	0.37	0.38	0.38	0.01
P15144	6 (6)	Aminopeptidase N OS=Homo sapiens OX=9606 GN=ANPEP PE=1 SV=4	0.36	0.38	0.39	0.376667	0.0152753
Q9Y2G1	6 (3)	Myelin regulatory factor OS=Homo sapiens OX=9606 GN=MYRF PE=1 SV=3	0.38	0.36	0.37	0.37	0.01
O00472	6 (1)	RNA polymerase II elongation factor ELL2 OS=Homo sapiens OX=9606 GN=ELL2 PE=1 SV=2	0.35	0.34	0.39	0.36	0.0264575
Q9H4M9	9 (3)	EH domain-containing protein 1 OS=Homo sapiens OX=9606 GN=EHD1 PE=1 SV=2	0.36	0.34	0.36	0.353333	0.011547
P57721	3 (1)	Poly(rC)-binding protein 3 OS=Homo sapiens OX=9606 GN=PCBP3 PE=1 SV=2	0.33	0.35	0.38	0.353333	0.0251661
P68371	8 (1)	Tubulin beta-4B chain OS=Homo sapiens OX=9606 GN=TUBB4B PE=1 SV=1	0.35	0.33	0.37	0.35	0.02
Q7Z406	11 (7)	Myosin-14 OS=Homo sapiens OX=9606 GN=MYH14 PE=1 SV=2	0.34	0.34	0.36	0.346667	0.011547
B8YEH3	4 (3)	Membrane protein US14 OS=Human cytomegalovirus (strain AD169) OX=10360 GN=US14 PE=4 SV=1	0.33	0.35	0.36	0.346667	0.0152753
P37802	4 (4)	Transgelin-2 OS=Homo sapiens OX=9606 GN=TAGLN2 PE=1 SV=3	0.36	0.34	0.33	0.343333	0.0152753
Q9H082	2 (1)	Ras-related protein Rab-33B OS=Homo sapiens OX=9606 GN=RAB33B PE=1 SV=1	0.33	0.36	0.34	0.343333	0.0152753
P51148	4 (2)	Ras-related protein Rab-5C OS=Homo sapiens OX=9606 GN=RAB5C PE=1 SV=2	0.32	0.35	0.35	0.34	0.0173205
Q15365	3 (1)	Poly(rC)-binding protein 1 OS=Homo sapiens OX=9606 GN=PCBP1 PE=1 SV=2	0.31	0.33	0.34	0.326667	0.0152753
P01889	6 (4)	HLA class I histocompatibility antigen_ B alpha chain OS=Homo sapiens OX=9606 GN=HLA-B PE=1 SV=3	0.31	0.33	0.33	0.323333	0.011547
P51149	4 (4)	Ras-related protein Rab-7a OS=Homo sapiens OX=9606 GN=RAB7A PE=1 SV=1	0.3	0.34	0.33	0.323333	0.0208167
P84085	4 (1)	ADP-ribosylation factor 5 OS=Homo sapiens OX=9606 GN=ARF5 PE=1 SV=2	0.3	0.32	0.34	0.32	0.02
P07864	5 (4)	L-lactate dehydrogenase C chain OS=Homo sapiens OX=9606 GN=LDHC PE=1 SV=4	0.29	0.31	0.35	0.316667	0.0305505
P17987	5 (3)	T-complex protein 1 subunit alpha OS=Homo sapiens OX=9606 GN=TCP1 PE=1 SV=1	0.32	0.31	0.31	0.313333	0.0057735
P0CG38	12 (2)	POTE ankyrin domain family member I OS=Homo sapiens OX=9606 GN=POTEI PE=3 SV=1	0.3	0.31	0.32	0.31	0.01
Q9NRW1	7 (2)	Ras-related protein Rab-6B OS=Homo sapiens OX=9606 GN=RAB6B PE=1 SV=1	0.31	0.3	0.31	0.306667	0.0057735
Q04941	2 (1)	Proteolipid protein 2 OS=Homo sapiens OX=9606 GN=PLP2 PE=1 SV=1	0.31	0.3	0.3	0.303333	0.0057735
P20339	4 (1)	Ras-related protein Rab-5A OS=Homo sapiens OX=9606 GN=RAB5A PE=1 SV=2	0.32	0.3	0.28	0.3	0.02
P20701	2 (2)	Integrin alpha-L OS=Homo sapiens OX=9606 GN=ITGAL PE=1 SV=3	0.3	0.3	0.3	0.3	0
P52565	2 (2)	Rho GDP-dissociation inhibitor 1 OS=Homo sapiens OX=9606 GN=ARHGDIA PE=1 SV=3	0.31	0.28	0.28	0.29	0.0173205
P09525	5 (3)	Annexin A4 OS=Homo sapiens OX=9606 GN=ANXA4 PE=1 SV=4	0.3	0.3	0.27	0.29	0.0173205
Q14203	6 (4)	Dynactin subunit 1 OS=Homo sapiens OX=9606 GN=DCTN1 PE=1 SV=3	0.27	0.29	0.3	0.286667	0.0152753
P62826	3 (2)	GTP-binding nuclear protein Ran OS=Homo sapiens OX=9606 GN=RAN PE=1 SV=3	0.28	0.3	0.28	0.286667	0.011547
P62805	3 (3)	Histone H4 OS=Homo sapiens OX=9606 GN=H4C1 PE=1 SV=2	0.3	0.25	0.31	0.286667	0.0321455
Q3ZCM7	7 (3)	Tubulin beta-8 chain OS=Homo sapiens OX=9606 GN=TUBB8 PE=1 SV=2	0.3	0.27	0.27	0.28	0.0173205
P68431	2 (2)	Histone H3.1 OS=Homo sapiens OX=9606 GN=H3C1 PE=1 SV=2	0.27	0.29	0.27	0.276667	0.011547
P17948	5 (4)	Vascular endothelial growth factor receptor 1 OS=Homo sapiens OX=9606 GN=FLT1 PE=1 SV=2	0.28	0.27	0.26	0.27	0.01
O76013	3 (2)	Keratin_ type I cuticular Ha6 OS=Homo sapiens OX=9606 GN=KRT36 PE=1 SV=1	0.25	0.26	0.25	0.253333	0.0057735
P26038	6 (5)	Moesin OS=Homo sapiens OX=9606 GN=MSN PE=1 SV=3	0.24	0.26	0.25	0.25	0.01
P15880	3 (3)	40S ribosomal protein S2 OS=Homo sapiens OX=9606 GN=RPS2 PE=1 SV=2	0.24	0.24	0.26	0.246667	0.011547
Q7Z6B7	2 (2)	SLIT-ROBO Rho GTPase-activating protein 1 OS=Homo sapiens OX=9606 GN=SRGAP1 PE=1 SV=1	0.22	0.24	0.26	0.24	0.02
Q9ULH0	9 (6)	Kinase D-interacting substrate of 220 kDa OS=Homo sapiens OX=9606 GN=KIDINS220 PE=1 SV=3	0.24	0.24	0.23	0.236667	0.0057735
Q8WUB8	2 (1)	PHD finger protein 10 OS=Homo sapiens OX=9606 GN=PHF10 PE=1 SV=3	0.23	0.23	0.23	0.23	0
P04075	3 (2)	Fructose-bisphosphate aldolase A OS=Homo sapiens OX=9606 GN=ALDOA PE=1 SV=2	0.22	0.24	0.22	0.226667	0.011547
P02765	3 (2)	Alpha-2-HS-glycoprotein OS=Homo sapiens OX=9606 GN=AHSG PE=1 SV=2	0.23	0.22	0.22	0.223333	0.0057735
P52209	4 (4)	6-phosphogluconate dehydrogenase_ decarboxylating OS=Homo sapiens OX=9606 GN=PGD PE=1 SV=3	0.21	0.22	0.23	0.22	0.01
P04259	9 (5)	Keratin_ type II cytoskeletal 6B OS=Homo sapiens OX=9606 GN=KRT6B PE=1 SV=5	0.21	0.21	0.23	0.216667	0.011547
Q5GLZ8	3 (2)	Probable E3 ubiquitin-protein ligase HERC4 OS=Homo sapiens OX=9606 GN=HERC4 PE=1 SV=1	0.21	0.23	0.2	0.213333	0.0152753
P0DMV8	11 (2)	Heat shock 70 kDa protein 1A OS=Homo sapiens OX=9606 GN=HSPA1A PE=1 SV=1	0.2	0.21	0.22	0.21	0.01
Q14568	5 (2)	Heat shock protein HSP 90-alpha A2 OS=Homo sapiens OX=9606 GN=HSP90AA2P PE=1 SV=2	0.21	0.21	0.21	0.21	0
B8YE69	5 (3)	Envelope glycoprotein UL33 OS=Human cytomegalovirus (strain AD169) OX=10360 GN=UL33 PE=3 SV=1	0.21	0.2	0.22	0.21	0.01
P14625	3 (3)	Endoplasmin OS=Homo sapiens OX=9606 GN=HSP90B1 PE=1 SV=1	0.2	0.21	0.21	0.206667	0.0057735
O60524	4 (4)	Nuclear export mediator factor NEMF OS=Homo sapiens OX=9606 GN=NEMF PE=1 SV=4	0.21	0.2	0.2	0.203333	0.0057735
P60660	2 (2)	Myosin light polypeptide 6 OS=Homo sapiens OX=9606 GN=MYL6 PE=1 SV=2	0.19	0.19	0.2	0.193333	0.0057735
Q9H223	6 (3)	EH domain-containing protein 4 OS=Homo sapiens OX=9606 GN=EHD4 PE=1 SV=1	0.2	0.19	0.18	0.19	0.01
Q86Y82	3 (2)	Syntaxin-12 OS=Homo sapiens OX=9606 GN=STX12 PE=1 SV=1	0.19	0.18	0.18	0.183333	0.0057735
Q12931	8 (7)	Heat shock protein 75 kDa_ mitochondrial OS=Homo sapiens OX=9606 GN=TRAP1 PE=1 SV=3	0.17	0.17	0.16	0.166667	0.0057735
P43487	3 (2)	Ran-specific GTPase-activating protein OS=Homo sapiens OX=9606 GN=RANBP1 PE=1 SV=1	0.17	0.17	0.16	0.166667	0.0057735
P07195	5 (3)	L-lactate dehydrogenase B chain OS=Homo sapiens OX=9606 GN=LDHB PE=1 SV=2	0.17	0.16	0.16	0.163333	0.0057735
Q7Z3Z0	3 (1)	Keratin_ type I cytoskeletal 25 OS=Homo sapiens OX=9606 GN=KRT25 PE=1 SV=1	0.14	0.15	0.15	0.146667	0.0057735
P0CAT3	2 (1)	Putative TLX1 neighbor protein OS=Homo sapiens OX=9606 GN=TLX1NB PE=5 SV=1	0.12	0.14	0.16	0.14	0.02
Q8ND07	4 (4)	Basal body-orientation factor 1 OS=Homo sapiens OX=9606 GN=BBOF1 PE=2 SV=3	0.14	0.14	0.13	0.136667	0.0057735
B8YEJ3	20 (1)	Tegument protein TRS1 OS=Human cytomegalovirus (strain AD169) OX=10360 GN=TRS1 PE=4 SV=1	0.12	0.12	0.12	0.12	0
Q9UFE4	6 (4)	Coiled-coil domain-containing protein 39 OS=Homo sapiens OX=9606 GN=CCDC39 PE=2 SV=3	0.12	0.12	0.12	0.12	0
Q9NP72	3 (2)	Ras-related protein Rab-18 OS=Homo sapiens OX=9606 GN=RAB18 PE=1 SV=1	0.12	0.12	0.12	0.12	0
P48729	3 (2)	Casein kinase I isoform alpha OS=Homo sapiens OX=9606 GN=CSNK1A1 PE=1 SV=2	0.1	0.12	0.12	0.113333	0.011547
B8YE58	3 (3)	Glycoprotein UL22A OS=Human cytomegalovirus (strain AD169) OX=10360 GN=UL22A PE=4 SV=1	0.1	0.12	0.12	0.113333	0.011547
Q9NY28	6 (3)	Probable polypeptide N-acetylgalactosaminyltransferase 8 OS=Homo sapiens OX=9606 GN=GALNT8 PE=2 SV=1	0.11	0.1	0.12	0.11	0.01
P55072	4 (4)	Transitional endoplasmic reticulum ATPase OS=Homo sapiens OX=9606 GN=VCP PE=1 SV=4	0.12	0.1	0.11	0.11	0.01
O15523	24 (3)	ATP-dependent RNA helicase DDX3Y OS=Homo sapiens OX=9606 GN=DDX3Y PE=1 SV=2	0.11	0.1	0.11	0.106667	0.0057735
P51153	7 (5)	Ras-related protein Rab-13 OS=Homo sapiens OX=9606 GN=RAB13 PE=1 SV=1	0.11	0.1	0.1	0.103333	0.0057735
P01893	3 (2)	Putative HLA class I histocompatibility antigen_ alpha chain H OS=Homo sapiens OX=9606 GN=HLA-H PE=5 SV=3	0.1	0.1	0.1	0.1	1.69967e-17
P06681	2 (2)	Complement C2 OS=Homo sapiens OX=9606 GN=C2 PE=1 SV=2	0.1	0.1	0.1	0.1	1.69967e-17
B8YE62	12 (1)	Tegument protein UL26 OS=Human cytomegalovirus (strain AD169) OX=10360 GN=UL26 PE=4 SV=1	0.09	0.09	0.09	0.09	1.69967e-17
Q13617	2 (2)	Cullin-2 OS=Homo sapiens OX=9606 GN=CUL2 PE=1 SV=2	0.09	0.09	0.08	0.0866667	0.0057735
P12814	5 (1)	Alpha-actinin-1 OS=Homo sapiens OX=9606 GN=ACTN1 PE=1 SV=2	0.08	0.08	0.08	0.08	0
Q12999	3 (2)	Tetraspanin-31 OS=Homo sapiens OX=9606 GN=TSPAN31 PE=1 SV=1	0.08	0.05	0.11	0.08	0.03
Q9UPP2	3 (2)	IQ motif and SEC7 domain-containing protein 3 OS=Homo sapiens OX=9606 GN=IQSEC3 PE=2 SV=3	0.08	0.08	0.07	0.0766667	0.0057735
P32119	2 (1)	Peroxiredoxin-2 OS=Homo sapiens OX=9606 GN=PRDX2 PE=1 SV=5	0.07	0.08	0.07	0.0733333	0.0057735
Q01546	5 (3)	Keratin_ type II cytoskeletal 2 oral OS=Homo sapiens OX=9606 GN=KRT76 PE=1 SV=2	0.07	0.06	0.09	0.0733333	0.0152753
P67809	3 (3)	Y-box-binding protein 1 OS=Homo sapiens OX=9606 GN=YBX1 PE=1 SV=3	0.06	0.07	0.08	0.07	0.01
O43903	2 (2)	Growth arrest-specific protein 2 OS=Homo sapiens OX=9606 GN=GAS2 PE=1 SV=1	0.06	0.07	0.08	0.07	0.01
Q7Z3Y7	7 (2)	Keratin_ type I cytoskeletal 28 OS=Homo sapiens OX=9606 GN=KRT28 PE=1 SV=2	0.05	0.05	0.05	0.05	8.49837e-18
Q9NQI0	7 (1)	Probable ATP-dependent RNA helicase DDX4 OS=Homo sapiens OX=9606 GN=DDX4 PE=1 SV=2	0.04	0.04	0.04	0.04	0
P08727	6 (1)	Keratin_ type I cytoskeletal 19 OS=Homo sapiens OX=9606 GN=KRT19 PE=1 SV=4	0.02	0.02	0.02	0.02	0
Q15029	2 (1)	116 kDa U5 small nuclear ribonucleoprotein component OS=Homo sapiens OX=9606 GN=EFTUD2 PE=1 SV=1	0.02	0.01	0.01	0.0133333	0.0057735
P09695	20 (0)	Protein HHLF1 OS=Human cytomegalovirus (strain AD169) OX=10360 GN=TRS1 PE=1 SV=1	---	---	---		#DIV/0!
P34931	7 (0)	Heat shock 70 kDa protein 1-like OS=Homo sapiens OX=9606 GN=HSPA1L PE=1 SV=2	---	---	---		#DIV/0!
P19012	5 (0)	Keratin_ type I cytoskeletal 15 OS=Homo sapiens OX=9606 GN=KRT15 PE=1 SV=3	---	---	---		#DIV/0!
P13646	4 (0)	Keratin_ type I cytoskeletal 13 OS=Homo sapiens OX=9606 GN=KRT13 PE=1 SV=4	---	---	---		#DIV/0!
P12036	4 (0)	Neurofilament heavy polypeptide OS=Homo sapiens OX=9606 GN=NEFH PE=1 SV=4	---	---	---		#DIV/0!

### Sheet: Viral_Protein_Comparison
		Peptides
UniParc ID	Description	CurrentStudy	Taylor et al.
UPI000000042B	Nuclear egress protein 2 OS=Human cytomegalovirus (strain AD169) GN=NEC2 PE=1 SV=1	11	7
UPI000000042D	Packaging protein UL32 homolog OS=Human cytomegalovirus (strain AD169) GN=UL52 PE=3 SV=1	14	12
UPI0000000D0E	Serine/threonine protein kinase UL97 OS=Human cytomegalovirus (strain AD169) GN=UL97 PE=1 SV=1	34	19
UPI0000001720	Envelope glycoprotein L OS=Human cytomegalovirus (strain AD169) GN=gL PE=1 SV=2	13	7
UPI0000001722	Glycoprotein O OS=Human cytomegalovirus (strain AD169) GN=GO PE=1 SV=1	24	9
UPI000002BD6B	Envelope glycoprotein H OS=Human cytomegalovirus (strain AD169) GN=gH PE=1 SV=1	26	13
UPI0000040E11	65 kDa phosphoprotein OS=Human cytomegalovirus (strain AD169) GN=UL83 PE=1 SV=2	92	33
UPI000004735B	mRNA export factor ICP27 homolog OS=Human cytomegalovirus (strain AD169) GN=UL69 PE=1 SV=1	25	13
UPI000004B1B0	G-protein coupled receptor homolog UL33 OS=Human cytomegalovirus (strain AD169) GN=UL33 PE=1 SV=2	5	2
UPI00000EE2E8	Viral Fc-gamma receptor-like protein UL119 OS=Human cytomegalovirus (strain AD169) GN=UL119/UL118 PE=2 SV=2	12	6
UPI00000F523D	Protein UL41A OS=Human cytomegalovirus (strain AD169) GN=UL41A PE=3 SV=1	6	3
UPI00000F7B7D	Tegument protein UL43 OS=Human cytomegalovirus (strain AD169) GN=UL43 PE=3 SV=2	18	9
UPI00000F7E89	Uncharacterized protein UL116 OS=Human cytomegalovirus (strain AD169) GN=UL116 PE=3 SV=2	5	2
UPI000012C3DC	DNA replication helicase OS=Human cytomegalovirus (strain AD169) GN=HELI PE=3 SV=1	22	2
UPI000012D86C	Protein IRL10 OS=Human cytomegalovirus (strain AD169) PE=3 SV=1	5	4
UPI000012D86D	Viral Fc-gamma receptor-like protein IR11 OS=Human cytomegalovirus (strain AD169) PE=3 SV=1	11	5
UPI000012D8BF	Protein IRS1 OS=Human cytomegalovirus (strain AD169) GN=IRS1 PE=1 SV=1	26	19
UPI0000130F93	Large structural phosphoprotein OS=Human cytomegalovirus (strain AD169) GN=UL32 PE=1 SV=1	114	47
UPI0000131FC2	Tegument protein UL11 homolog OS=Human cytomegalovirus (strain AD169) GN=UL99 PE=1 SV=3	8	2
UPI0000131FC6	Protein pp71 OS=Human cytomegalovirus (strain AD169) GN=UL82 PE=1 SV=2	51	18
UPI000013395B	Ribonucleoside-diphosphate reductase large subunit-like protein OS=Human cytomegalovirus (strain AD169) GN=RIR1 PE=3 SV=1	66	41
UPI0000136B9A	Large tegument protein deneddylase OS=Human cytomegalovirus (strain AD169) GN=UL48 PE=3 SV=1	116	72
UPI000013764D	Protein HHLF1 OS=Human cytomegalovirus (strain AD169) GN=TRS1 PE=1 SV=1	20	23
UPI0000137B73	Protein UL24 OS=Human cytomegalovirus (strain AD169) GN=UL24 PE=3 SV=3	16	6
UPI0000137B7C	Phosphoprotein 85 OS=Human cytomegalovirus (strain AD169) GN=UL25 PE=3 SV=1	66	29
UPI0000137BA3	Protein UL35 OS=Human cytomegalovirus (strain AD169) GN=UL35 PE=1 SV=1	45	23
UPI0000137BE7	Capsid vertex component 2 OS=Human cytomegalovirus (strain AD169) GN=CVC2 PE=3 SV=1	24	13
UPI0000137BF4	Protein UL88 OS=Human cytomegalovirus (strain AD169) GN=UL88 PE=3 SV=1	24	14
UPI0000137BFD	Capsid vertex component 1 OS=Human cytomegalovirus (strain AD169) GN=CVC1 PE=3 SV=1	32	12
UPI0000137BFE	Capsid-binding protein UL16 homolog OS=Human cytomegalovirus (strain AD169) GN=UL94 PE=3 SV=1	23	11
UPI0000137C07	Virion egress protein UL7 homolog OS=Human cytomegalovirus (strain AD169) GN=UL103 PE=3 SV=1	6	4
UPI0000137C23	Envelope glycoprotein UL132 OS=Human cytomegalovirus (strain AD169) GN=UL132 PE=3 SV=1	16	10
UPI0000137E30	Uncharacterized protein HVLF4 OS=Human cytomegalovirus (strain AD169) GN=US14 PE=3 SV=2	4	5
UPI0000137E3E	G-protein coupled receptor homolog US27 OS=Human cytomegalovirus (strain AD169) GN=US27 PE=1 SV=1	18	5
UPI000013826B	Major capsid protein OS=Human cytomegalovirus (strain AD169) GN=MCP PE=3 SV=1	131	76
UPI000013867E	Envelope glycoprotein B OS=Human cytomegalovirus (strain AD169) GN=gB PE=1 SV=1	56	35
UPI0000138738	Envelope glycoprotein M OS=Human cytomegalovirus (strain AD169) GN=gM PE=1 SV=1	12	8
UPI0000138B92	Triplex capsid protein 1 OS=Human cytomegalovirus (strain AD169) GN=TRX1 PE=3 SV=1	20	14
UPI0000138BB5	Triplex capsid protein 2 OS=Human cytomegalovirus (strain AD169) GN=TRX2 PE=3 SV=1	38	20
UPI0000138C14	Capsid scaffolding protein OS=Human cytomegalovirus (strain AD169) GN=UL80 PE=1 SV=1	20	26
UPI0000138CA5	DNA polymerase processivity factor OS=Human cytomegalovirus (strain AD169) GN=UL44 PE=1 SV=1	8	22
UPI0000167EF7	Capsid assembly protein UL37 homolog OS=Human cytomegalovirus (strain AD169) GN=UL47 PE=3 SV=2	59	34
UPI0000167F05	Small capsomere-interacting protein OS=Human cytomegalovirus (strain AD169) GN=SCP PE=3 SV=1	8	4
UPI0000167F07	Tegument protein UL51 homolog OS=Human cytomegalovirus (strain AD169) GN=UL71 PE=1 SV=2	26	11
UPI0000167F09	Protein UL96 OS=Human cytomegalovirus (strain AD169) GN=UL96 PE=3 SV=2	6	3
UPI000025395A	Portal protein OS=Human cytomegalovirus (strain AD169) GN=UL104 PE=3 SV=2	38	9
UPI000188445C	Tegument protein UL26 OS=Human cytomegalovirus (strain AD169) GN=UL26 PE=3 SV=2	17	12
UPI000000042C	Tripartite terminase subunit 2 OS=Human cytomegalovirus (strain AD169) GN=TRM2 PE=3 SV=1		3
UPI000000042E	Nuclear egress protein 1 OS=Human cytomegalovirus (strain AD169) GN=NEC1 PE=1 SV=1		3
UPI0000000AEA	G-protein coupled receptor homolog US28 OS=Human cytomegalovirus (strain AD169) OX=10360 GN=US28 PE=1 SV=1	8
UPI0000000CFB	Glycoprotein N OS=Human cytomegalovirus (strain AD169) GN=GN PE=1 SV=1		2
UPI000002E2D2	Protein UL84 OS=Human cytomegalovirus (strain AD169) GN=UL84 PE=1 SV=1		17
UPI0000040E10	55 kDa immediate-early protein 1 OS=Human cytomegalovirus (strain AD169) GN=UL123 PE=1 SV=1		8
UPI0000047775	DNA polymerase catalytic subunit OS=Human cytomegalovirus (strain AD169) GN=UL54 PE=1 SV=2		8
UPI0000055942	Tripartite terminase subunit 3 OS=Human cytomegalovirus (strain AD169) GN=TRM3 PE=1 SV=1		14
UPI00000F6CBE	Glycoprotein UL22A OS=Human cytomegalovirus (strain AD169) OX=10360 GN=UL22A PE=4 SV=1	3
UPI0000129627	Major DNA-binding protein OS=Human cytomegalovirus (strain AD169) GN=DBP PE=1 SV=1		29
UPI000012A06D	Early phosphoprotein p84 OS=Human cytomegalovirus (strain AD169) GN=UL112/UL113 PE=1 SV=2		8
UPI000012D86E	Uncharacterized protein IRL12 OS=Human cytomegalovirus (strain AD169) PE=4 SV=1		3
UPI00001323D6	Tripartite terminase subunit 1 OS=Human cytomegalovirus (strain AD169) GN=TRM1 PE=3 SV=1		10
UPI0000137B85	Tegument protein UL26 OS=Human cytomegalovirus (strain AD169) OX=10360 GN=UL26 PE=4 SV=1	12
UPI0000137BA5	Apoptosis inhibitor UL38 OS=Human cytomegalovirus (strain AD169) GN=UL38 PE=3 SV=1		2
UPI0000137C21	Envelope glycoprotein UL130 OS=Human cytomegalovirus (strain AD169) OX=10360 GN=UL130 PE=4 SV=1	6
UPI0000137C6C	Uracil-DNA glycosylase OS=Human cytomegalovirus (strain AD169) OX=10360 GN=UL114 PE=3 SV=1	6
UPI0000167EF2	Viral transcription factor IE2 OS=Human cytomegalovirus (strain AD169) GN=UL122 PE=1 SV=2		16
UPI0000167EF6	Transcriptional regulator UL34 OS=Human cytomegalovirus (strain AD169) GN=UL34 PE=3 SV=2		4
UPI0000167EFF	DNA helicase/primase complex-associated protein OS=Human cytomegalovirus (strain AD169) GN=UL102 PE=2 SV=2		5
UPI0000167F00	Early nuclear protein HWLF1 OS=Human cytomegalovirus (strain AD169) GN=US22 PE=3 SV=2		17
UPI0000167F06	DNA primase OS=Human cytomegalovirus (strain AD169) GN=UL70 PE=1 SV=2		5
UPI0000DDA692	Tripartite terminase subunit 3 OS=Human cytomegalovirus (strain AD169) OX=10360 GN=UL89 PE=3 SV=1	29
UPI0001921AC9	DNA primase OS=Human cytomegalovirus (strain AD169) OX=10360 GN=UL70 PE=3 SV=1	15
UPI0001921B42	Tegument protein pp71 OS=Human cytomegalovirus (strain AD169) OX=10360 GN=UL82 PE=4 SV=1	34
UPI0001921C10	Alkaline nuclease OS=Human cytomegalovirus (strain AD169) GN=UL98 PE=3 SV=2		18
UPI0001921E34	Tegument protein TRS1 OS=Human cytomegalovirus (strain AD169) OX=10360 GN=TRS1 PE=4 SV=1	20
UPI000192A6CC	Protein UL29 OS=Human cytomegalovirus (strain AD169) OX=10360 GN=UL29 PE=4 SV=2	12
